# Loss of RREB1 in pancreatic beta cells reduces cellular insulin content and affects endocrine cell gene expression

**DOI:** 10.1101/2022.06.04.494826

**Authors:** Katia K Mattis, Nicole AJ Krentz, Christoph Metzendorf, Fernando Abaitua, Aliya F Spigelman, Han Sun, Antje K Rottner, Austin Bautista, Eugenia Mazzaferro, Marta Perez-Alcantara, Jocelyn E Manning Fox, Jason M Torres, Agata Weslowska-Andersen, Grace Z Yu, Anubha Mahajan, Anders Larsson, Patrick E MacDonald, Benjamin Davies, Marcel den Hoed, Anna L Gloyn

## Abstract

**Aims/hypothesis:** Genome-wide studies have uncovered multiple independent signals at the *RREB1* locus associated with altered type 2 diabetes risk and related glycemic traits. However, little is known about the function of the zinc finger transcription factor RREB1 in glucose homeostasis or how changes in its expression and/or function influence diabetes risk.

**Methods:** A zebrafish model lacking *rreb1a* and *rreb1b* was used to study the effect of RREB1 loss *in vivo*. Using transcriptomic and cellular phenotyping of a human beta cell model (EndoC-βH1) and human induced pluripotent stem cell (hiPSC)-derived beta-like cells, we investigated how loss of RREB1 expression and activity affects pancreatic endocrine cell development and function. *Ex vivo* measurements of human islet function were performed in donor islets from carriers of *RREB1* T2D-risk alleles.

**Results:** CRISPR-Cas9-mediated loss of *rreb1a* and *rreb1b* function in zebrafish supports an *in vivo* role for the transcription factor in beta cell mass, beta cell insulin expression, and glucose levels. Loss of RREB1 reduced insulin gene expression and cellular insulin content in EndoC-βH1 cells, and impaired insulin secretion under prolonged stimulation. Transcriptomic analysis of *RREB1* knockdown and knockout EndoC-βH1 cells supports RREB1 as a novel regulator of genes involved in insulin secretion. *In vitro* differentiation of *RREB1*^KO/KO^ hiPSCs revealed a dysregulation of pro-endocrine cell genes, including *RFX* family members, suggesting that RREB1 also regulates genes involved in endocrine cell development. Human donor islets from carriers of T2D-risk alleles in *RREB1* have altered glucose-stimulated insulin secretion *ex vivo*, consistent with RREB1 regulating islet cell function.

**Conclusions/interpretation:** Together, our results indicate that RREB1 regulates beta cell function by transcriptionally regulating the expression of genes involved in beta cell development and function.

**Research in context:** *What is already known about this subject?:*

- Human genetic variation in *RREB1* is associated with altered diabetes risk, variation in glycemic, and anthropometric traits
- RREB1 is a transcription factor that binds to Ras-responsive elements and is expressed in multiple diabetes relevant tissues, including pancreatic islets

*What is the key question?:*

- How does altered expression or function of RREB1 influence diabetes risk?

*What are the new findings?:*

- Knockdown and knockout of *RREB1* in mature human EndoC-βH1 cells reduces expression of insulin transcript and cellular content, as well as insulin secretion under prolonged stress
- Carriers of the T2D-risk *RREB1* coding allele trend towards reduced insulin content, but have improved glucose-stimulated insulin secretion
- A loss-of-function zebrafish model suggests that RREB1 is required for insulin expression

*How might this impact on clinical practice in the foreseeable future?:*

- RREB1 controls beta cell function and whole-body glucose homeostasis by transcriptionally regulating the development and function of pancreatic beta cells
