## Supplementary material for "Loss of RREB1 in pancreatic beta cells reduces cellular insulin content and affects endocrine cell gene expression": ESM Table 12

### Sheet: ESM Table 12
MEs	# of genes	DE	PGT	PFG	PE	EP	EN	BLC
black	443	q=0.0016			q=0.0454	q=0.0058	q=0.0136
blue	3186					q=0.0278
brown	1914
cyan	183	q=0.0380		q=0.0007	q=0.0435	q=0.0051
green	657
greenyellow	266	q=0.0385				q=0.0169
grey	2603	q=0.0048	q=0.0035	q=0.0007	q=0.0017	q=0.0006	q=0.0291	q=0.0135
grey60	59					q=0.0161
lightcyan	100			q=0.0018	q=0.0215	q=0.0127	q=0.0021
lightgreen	48
magenta	280				q=0.0456	q=0.0278	q=0.0367	q=0.0488
midnightblue	102					q=0.0268	q=0.0207
pink	414
purple	279	q=0.0058	q=0.0377		q=0.0140	q=0.0088	q=0.0109	q=0.0369
red	502				q=0.0111
salmon	190
tan	242
turquoise	4000					q=0.0062
yellow	1408
